# The role and robustness of the Gini coefficient as an unbiased tool for the selection of Gini genes for normalising expression profiling data

**DOI:** 10.1101/718007

**Authors:** Marina Wright Muelas, Farah Mughal, Steve O’Hagan, Philip J. Day, Douglas B. Kell

## Abstract

We recently introduced the Gini coefficient (GC) for assessing the expression variation of a particular gene in a dataset, as a means of selecting improved reference genes over the cohort (‘housekeeping genes’) typically used for normalisation in expression profiling studies. Those genes (transcripts) that we determined to be useable as reference genes differed greatly from previous suggestions based on hypothesis-driven approaches. A limitation of this initial study is that a single (albeit large) dataset was employed for both tissues and cell lines.

We here extend this analysis to encompass seven other large datasets. Although their absolute values differ a little, the Gini values and median expression levels of the various genes are well correlated with each other between the various cell line datasets, implying that our original choice of the more ubiquitously expressed low-Gini-coefficient genes was indeed sound. In tissues, the Gini values and median expression levels of genes showed a greater variation, with the GC of genes changing with the number and types of tissues in the data sets. In all data sets, regardless of whether this was derived from tissues or cell lines, we also show that the GC is a robust measure of gene expression stability. Using the GC as a measure of expression stability we illustrate its utility to find tissue- and cell line-optimised housekeeping genes without any prior bias, that again include only a small number of previously reported housekeeping genes. We also independently confirmed this experimentally using RT-qPCR with 40 candidate GC genes in a panel of 10 cell lines. These were termed the Gini Genes.

In many cases, the variation in the expression levels of classical reference genes is really quite huge (e.g. 44 fold for GAPDH in one data set), suggesting that the cure (of using them as normalising genes) may in some cases be worse than the disease (of not doing so). We recommend the present data-driven approach for the selection of reference genes by using the easy-to-calculate and robust GC.
