## Supplementary material for "The role and robustness of the Gini coefficient as an unbiased tool for the selection of Gini genes for normalising expression profiling data": Table S1

### Sheet: Common_genes_CL_datasets
Gene	Gini (HPA Cells)	Min (HPA Cells)	Max (HPA Cells)	Mean (HPA Cells)	Median (HPA Cells)	Std. deviation (HPA Cells)	RSD (HPA Cells)	Q25 (HPA Cells)	Q75 (HPA Cells)	IQR (HPA Cells)	Min:Max (HPA Cells)	Min:Median (HPA Cells)	Median:Max (HPA Cells)	Gini (CCLE)	Min (CCLE)	Max (CCLE)	Mean (CCLE)	Median (CCLE)	Std. deviation (CCLE)	RSD (CCLE)	Q25 (CCLE)	Q75 (CCLE)	IQR (CCLE)	Min:Max (CCLE)	Min:Median (CCLE)	Median:Max (CCLE)	Gini (Klijn)	Min (Klijn)	Max (Klijn)	Mean (Klijn)	Median (Klijn)	Std. deviation (Klijn)	RSD (Klijn)	Q25 (Klijn)	Q75 (Klijn)	IQR (Klijn)	Min:Max (Klijn)	Min:Median (Klijn)	Median:Max (Klijn)	GeneGini (GG)/GeNorm (V), Eisenberg (EL), Lee (L), Caracausi ©/N (Cell Line Data sets)	REF	S/A/O
AAMP	0.175842	45.08	186.8	100.786	95.125	32.5548	32.301	77.92	117.608	0.662543	0.241328	0.447285	0.509234	0.178746	25	285	119.419	115	38.1586	31.9537	92	142.75	0.644483	0.0877193	1.03842	0.403509	0.192007	29	423	151.912	148	53.122	34.9691	114	183	0.622951	0.0685579	0.195946	0.349882	N	N	O
AAR2	0.196801	13.53	76.44	33.2296	30.035	12.4428	37.4447	25.43	38.87	0.654232	0.177002	0.407167	0.392923	0.19785	7	141	47.4101	45	17.4713	36.8515	36	56	0.642857	0.0496454	1.05356	0.319149	0.187794	4	142	62.4775	59	21.3741	34.2109	48	74	0.648649	0.028169	0.0677966	0.415493	N	N	O
ABRAXAS2	0.153457	8.22	28.03	16.1261	16.03	4.45548	27.629	12.85	18.7225	0.68634	0.293257	0.509734	0.571887	0.1961	7	156	31.4176	30	12.0117	38.2326	23	37	0.621622	0.0448718	1.04725	0.192308	0.178237	9	132	38.4437	37	13.0753	34.0114	30	44.75	0.670391	0.0681818	0.243243	0.280303	N	N	O
AIMP1	0.157634	37.95	119.18	69.4693	65.65	19.6605	28.301	56.39	83.6625	0.674018	0.318426	0.546285	0.550847	0.177244	15	225	68.1456	65	22.5904	33.1502	52.25	80	0.653125	0.0666667	1.04839	0.288889	0.155308	32	162	70.5354	68	20.4237	28.9553	56.25	80	0.703125	0.197531	0.470588	0.419753	N	N	O
AKAP8	0.180231	5.05	26.93	14.9895	15.04	4.81248	32.1058	11.78	17.9975	0.654535	0.187523	0.336903	0.558485	0.199388	7	287	38.5118	36	15.8427	41.1372	29	45	0.644444	0.0243902	1.06977	0.125436	0.179469	9	136	42.5531	41	14.0063	32.9149	34	51	0.666667	0.0661765	0.219512	0.301471	N	N	O
ARF1	0.179001	144.54	634.05	327.801	316.695	106.662	32.5387	247.817	391.058	0.633711	0.227963	0.440938	0.49948	0.191789	69	1407	442.603	423	158.741	35.8654	340.25	525	0.648095	0.0490405	1.04634	0.30064	0.175477	159	2145	538.395	517	189.379	35.1748	416.25	612	0.680147	0.0741259	0.307544	0.241026	N	N	O
BECN1	0.195023	27.5	118.7	61.0063	54.63	21.3842	35.0525	44.875	74.5225	0.602167	0.231676	0.450773	0.460236	0.191458	5	122	34.3319	33	12.2153	35.5801	26	41	0.634146	0.0409836	1.04036	0.270492	0.191698	11	107	37.4373	36	13.2457	35.3809	29	44	0.659091	0.102804	0.305556	0.336449	N	N	O
BRAP	0.169603	6.2	32.52	17.4062	16.575	5.36353	30.8138	13.9225	20.6775	0.673316	0.190652	0.356194	0.509686	0.181154	5	50	21.6788	21	7.15437	33.0017	17	25.75	0.660194	0.1	1.03232	0.42	0.160727	10	78	25.6929	25	7.72769	30.0771	20	29	0.689655	0.128205	0.4	0.320513	N	N	O
C10orf76	0.186208	0.86	26.71	13.6752	12.69	4.7169	34.4924	10.66	16.2575	0.655697	0.0321977	0.0628877	0.475103	0.197319	0.3	85	22.5806	22	8.2066	36.3436	17	28	0.607143	0.00352941	1.02639	0.258824	0.193448	0.3	81	25.0503	24	9.12399	36.4226	19	30	0.633333	0.0037037	0.0125	0.296296	N	N	O
C11orf58	0.180089	107.31	389.67	232.392	233.01	73.6549	31.6942	165.512	295.29	0.560508	0.275387	0.461763	0.597968	0.19612	16	274	78.0289	75	28.8057	36.9168	59	93	0.634409	0.0583942	1.04039	0.273723	0.169577	28	243	84.9566	82	26.7508	31.4876	67	100	0.67	0.115226	0.341463	0.337449	N	N	O
C1D	0.164568	16.56	77.83	42.3886	40.725	12.7727	30.1325	34.82	48.08	0.72421	0.212771	0.390671	0.523256	0.194067	4	58	19.5942	18.5	7.24411	36.9707	15	23	0.652174	0.0689655	1.05915	0.318966	0.168124	5	63	21.0563	20.5	6.63968	31.533	17	24	0.708333	0.0793651	0.243902	0.325397	N	N	O
C2orf49	0.135585	8.05	31.93	18.0091	16.94	4.611	25.6037	15.5525	20.5225	0.757827	0.252114	0.446996	0.530536	0.184912	3	56	21.0128	20	7.10342	33.8051	16	25	0.64	0.0535714	1.05064	0.357143	0.164133	6	73	20.9035	20	6.55194	31.3437	17	24	0.708333	0.0821918	0.3	0.273973	GG	OHagan2018	O
CHTF8	0.165736	34.54	179.02	96.3037	94.65	28.7513	29.8548	75.1775	114.2	0.658297	0.192939	0.358657	0.528712	0.179997	15	225	88.6595	86	28.9731	32.679	69	105	0.657143	0.0666667	1.03092	0.382222	0.167457	26	286	123.236	120	37.3525	30.3096	98	144.75	0.677029	0.0909091	0.216667	0.41958	N	N	O
CIAO1	0.182364	23.6	93.2	42.5337	37.925	15.0071	35.2829	32.395	47.9875	0.675072	0.253219	0.554853	0.406921	0.177683	15	254	85.0396	83	27.9761	32.8977	67	99	0.676768	0.0590551	1.02457	0.326772	0.159019	31	300	91.0659	87	28.2488	31.0202	73.25	103	0.711165	0.103333	0.356322	0.29	N	N	O
CNBP	0.15255	179.22	636.65	347.621	324.235	98.9641	28.4689	281.467	405.132	0.694754	0.281505	0.515561	0.509283	0.199816	132	2273	637.084	602	238.066	37.3681	471.25	763	0.617628	0.058073	1.05828	0.264848	0.162558	243	1442	666.33	637.5	196.487	29.4879	527.25	780.75	0.675312	0.168516	0.381176	0.442094	N	N	O
CNOT11	0.16012	20.32	128.75	46.9461	45.535	15.8069	33.6704	38.765	52.725	0.73523	0.157825	0.432837	0.35367	0.188838	16	184	67.8983	65	23.4582	34.549	52	81	0.641975	0.0869565	1.04459	0.353261	0.183327	25	362	89.4823	84	31.8486	35.592	70	103	0.679612	0.0690608	0.297619	0.232044	N	N	O
CNOT4	0.128683	7.59	22.93	14.0052	13.51	3.25301	23.2272	11.615	16.1725	0.718194	0.331007	0.541942	0.589184	0.189618	2	31	11.3822	11	3.91092	34.3599	9	14	0.642857	0.0645161	1.03475	0.354839	0.158328	5	36	16.3103	16	4.73673	29.0413	13	19	0.684211	0.138889	0.3125	0.444444	GG	OHagan2018	O
COX7A2L	0.172489	59.91	362.38	152.799	141.16	50.5396	33.0759	122.123	179.955	0.678628	0.165324	0.392084	0.389536	0.197623	12	177	56.8351	54	21.3055	37.4865	43	66	0.651515	0.0677966	1.0525	0.305085	0.183423	25	190	64.1109	61	22.5245	35.1336	49	74	0.662162	0.131579	0.409836	0.321053	N	N	O
CUL3	0.151999	34.64	112.45	64.2923	61.06	17.8266	27.7273	52.865	76.975	0.686781	0.308048	0.538789	0.542997	0.188756	6	86	28.4722	28	9.86603	34.6515	22	34	0.647059	0.0697674	1.01686	0.325581	0.180757	8	130	35.0965	34	12.2364	34.8651	27	41	0.658537	0.0615385	0.235294	0.261538	N	N	O
DDB1	0.156023	54.28	244.21	133.981	127.265	38.396	28.6577	111.843	152.98	0.731092	0.222268	0.405131	0.521129	0.195594	8	227	82.1981	80	29.4733	35.8565	64	97	0.659794	0.0352423	1.02748	0.352423	0.162005	25	293	117.696	114	34.9175	29.6675	96	137.75	0.696915	0.0853242	0.219298	0.389078	N	N	O
DDX42	0.167568	30.16	131.39	66.0445	66.47	20.0799	30.4035	52.4275	80.69	0.64974	0.229546	0.456662	0.505898	0.189665	19	242	87.1167	83	30.1656	34.6267	66.25	103.75	0.638554	0.0785124	1.0496	0.342975	0.174992	19	295	88.4502	85	29.7344	33.6171	69	104	0.663462	0.0644068	0.223529	0.288136	N	N	O
DLST	0.186263	29.79	113.4	68.4262	67.67	22.347	32.6586	47.645	87.74	0.543025	0.262698	0.435359	0.596737	0.196563	22	263	105.178	101	37.7047	35.8485	80	126	0.634921	0.0836502	1.04136	0.38403	0.186472	28	290	124.082	118	41.7986	33.6863	95	149	0.637584	0.0965517	0.237288	0.406897	N	N	O
DNAJC7	0.169196	39.82	213.67	84.2171	75.24	28.4479	33.7792	66.2075	97.9025	0.67626	0.186362	0.472825	0.352132	0.190769	7	111	37.152	36	12.8533	34.5965	28	44	0.636364	0.0630631	1.032	0.324324	0.170146	11	137	44.2122	43	13.7399	31.0772	34	52	0.653846	0.080292	0.255814	0.313869	N	N	O
DUSP11	0.170402	8.49	48.5	26.0311	25.765	8.12515	31.2133	21.02	30.4825	0.689576	0.175052	0.326149	0.531237	0.190961	7	77	23.4465	22	8.55365	36.4816	18	27	0.666667	0.0909091	1.06575	0.285714	0.180623	9	86	25.4019	23.5	8.73731	34.3963	20	30	0.666667	0.104651	0.382979	0.273256	N	N	O
DYNLL1	0.174503	184.49	776.29	495.207	485.97	152.165	30.7274	376.717	616.27	0.611286	0.237656	0.372551	0.626016	0.190259	32	662	220.239	215.5	75.9902	34.5035	166.25	268	0.620336	0.0483384	1.02199	0.325529	0.158439	76	535	225.283	224	64.2141	28.5038	185.25	263	0.704373	0.142056	0.339286	0.418692	N	N	O
EDF1	0.162115	162.04	863.28	450.931	449.415	133.881	29.6899	365.137	518.038	0.704848	0.187703	0.359346	0.52059	0.185963	1	1053	388.913	379	131.563	33.8283	300.25	460	0.652717	0.000949668	1.02616	0.359924	0.179687	134	1870	523.691	502.5	179.632	34.3012	408	602.75	0.676898	0.0716578	0.266667	0.268717	N	N	O
EIF2B4	0.173501	12.75	68.22	35.0743	34.13	11.3434	32.341	28.9875	41.805	0.693398	0.186895	0.363514	0.500293	0.199354	3	82	28.4882	27	10.4076	36.5331	21	34	0.617647	0.0365854	1.05512	0.329268	0.196088	8	95	34.1367	33	12.3424	36.1558	26	41	0.634146	0.0842105	0.242424	0.347368	N	N	O
EIF4E2	0.198058	23.63	213.43	89.8445	83.145	33.5584	37.3517	68.2075	109.29	0.624096	0.110715	0.26301	0.389566	0.17625	7	99	33.2602	33	10.7214	32.2351	26	39	0.666667	0.0707071	1.00788	0.333333	0.15872	7	103	44.4887	44	12.8004	28.7723	35	52	0.673077	0.0679612	0.159091	0.427184	N	N	O
EIF4H	0.153018	91.93	522.98	293.801	294.21	82.0071	27.9124	238.232	341.262	0.698092	0.175781	0.312898	0.562565	0.183819	117	1283	565.961	553.5	188.279	33.2672	441.25	673	0.655646	0.0911925	1.02251	0.431411	0.17005	178	1959	685.055	673	209.916	30.6423	545.25	803.75	0.678383	0.0908627	0.264487	0.343543	N	N	O
EMC4	0.156205	34.08	225.15	117.312	112.58	34.1432	29.1046	92.51	134.718	0.686696	0.151366	0.290508	0.500022	0.183104	0.4	131	54.4469	53	18.0375	33.1286	43	65	0.661538	0.00305344	1.0273	0.40458	0.174051	0.4	192	61.2096	59	19.6838	32.158	48	72	0.666667	0.00208333	0.00677966	0.307292	N	N	O
ERCC3	0.151941	14.7	64.89	39.9604	39.715	10.9502	27.4027	32.345	45.0325	0.718259	0.226537	0.367865	0.612036	0.18934	8	103	35.4722	34	12.2621	34.5682	27	42	0.642857	0.0776699	1.0433	0.330097	0.180292	6	87	35.8617	35	11.6887	32.5937	28	42	0.666667	0.0689655	0.171429	0.402299	N	N	O
EWSR1	0.175077	93.77	415.29	222.684	216.82	70.2227	31.5347	174.685	272.168	0.641829	0.225794	0.42109	0.522093	0.192813	20	277	124.479	119	43.1245	34.6441	93	149	0.624161	0.0722022	1.04604	0.429603	0.161768	43	256	125.64	125	36.0707	28.7096	98.25	148.75	0.660504	0.167969	0.344	0.488281	N	N	O
FBXO38	0.18527	3.92	29.51	15.5814	14.97	5.2645	33.787	12.1475	18.4525	0.658312	0.132836	0.251582	0.507286	0.19776	0	40	16.5108	16	5.93571	35.9505	12	20	0.6	0	1.03193	0.4	0.181017	6	91	18.5113	18	6.77062	36.5757	14	21	0.666667	0.0659341	0.333333	0.197802	N	N	O
FUBP3	0.180998	19.68	94.66	49.2059	47.83	16.1711	32.8642	39.085	60.7675	0.643189	0.207902	0.399952	0.505282	0.194366	0.1	132	59.2217	56	20.6423	34.8559	45	72	0.625	0.000757576	1.05753	0.424242	0.188024	0	163	78.164	77	26.1186	33.4151	59	94	0.62766	0	0	0.472393	N	N	O
GGNBP2	0.147541	7.83	40.12	22.3093	21.73	6.11075	27.3911	18.8775	25.09	0.752391	0.195165	0.350975	0.541625	0.181299	9	99	31.4133	30	10.587	33.7022	25	37	0.675676	0.0909091	1.04711	0.30303	0.154051	8	102	31.4534	30	9.25486	29.4241	26	36	0.722222	0.0784314	0.266667	0.294118	GG	OHagan2018	O
GIGYF2	0.18093	10.07	68.38	31.0162	28.695	11.1069	35.81	26.0425	34.845	0.747381	0.147265	0.324669	0.41964	0.195461	4	71	27.7248	27	9.74632	35.1537	21	34	0.617647	0.056338	1.02685	0.380282	0.170997	2	75	33.7428	33	10.4142	30.8635	27	40	0.675	0.0266667	0.0606061	0.44	N	N	O
GORASP2	0.147072	12.68	58.14	29.2191	28.875	7.96711	27.2668	23.4725	33.3825	0.703138	0.218094	0.433963	0.496646	0.182383	16	261	68.3737	65	23.4937	34.3608	53	80	0.6625	0.0613027	1.0519	0.249042	0.158923	25	206	92.5273	90	26.6858	28.841	73	108	0.675926	0.121359	0.277778	0.436893	GG	OHagan2018	O
GPN1	0.19459	28.75	141.41	56.2816	48.685	21.7793	38.6971	43.38	65.2425	0.664904	0.20331	0.510824	0.344283	0.196736	8	527	53.3662	50	24.3684	45.6627	41	62.75	0.653386	0.0151803	1.06732	0.0948767	0.187925	15	168	59.2428	56	20.9302	35.3295	45	69	0.652174	0.0892857	0.267857	0.333333	N	N	O
HDAC3	0.194298	24.08	128.37	53.8798	50.86	20.1304	37.3616	42.245	61.6	0.685795	0.187583	0.446921	0.396198	0.194604	12	149	53.0107	51	18.6059	35.0983	40	65	0.615385	0.0805369	1.03943	0.342282	0.177636	15	133	59.5257	58	19.0958	32.0799	46	71	0.647887	0.112782	0.258621	0.43609	N	N	O
HNRNPC	0.180987	364.27	1457.1	839.562	800.615	276.722	32.9603	660.447	938.457	0.703759	0.249997	0.433881	0.549458	0.193274	72	691	324.672	314.5	111.705	34.4053	247.25	395.75	0.624763	0.104197	1.03234	0.455137	0.166135	127	917	417.881	409.5	125.244	29.9713	332.25	489	0.679448	0.138495	0.310134	0.446565	N	N	O
HNRNPK	0.140259	364.95	1035.53	630.847	603.32	158.921	25.1917	529.722	712.86	0.743095	0.352428	0.578508	0.58262	0.165578	75	1220	554.731	548	164.189	29.598	444	658	0.674772	0.0614754	1.01228	0.44918	0.118651	241	1164	632.759	625.5	135.125	21.3549	549.25	713.75	0.769527	0.207045	0.385292	0.537371	GG	OHagan2018	O
HNRNPL	0.195333	60.21	345.53	172.714	160.825	60.7652	35.1826	134.787	208.545	0.646323	0.174254	0.348612	0.465444	0.197051	18	303	130.949	125.5	46.3119	35.3665	97	160	0.60625	0.0594059	1.04342	0.414191	0.147455	52	321	170.987	167	44.7262	26.1577	139	200	0.695	0.161994	0.311377	0.520249	N	N	O
IK	0.131594	74.09	207.36	125.412	122.14	29.78	23.7457	106.787	141.035	0.75717	0.357301	0.590771	0.589024	0.182599	26	301	124.645	120	41.2659	33.1068	95	149	0.637584	0.0863787	1.0387	0.398671	0.16416	53	315	139.966	136	41.5935	29.7168	112	165	0.678788	0.168254	0.389706	0.431746	GG	OHagan2018	O
IMMT	0.152434	42.02	203.39	91.9623	89.85	26.7516	29.0897	74.5025	102.233	0.728756	0.206598	0.456926	0.441762	0.186222	22	485	120.694	118	41.6297	34.492	93	144	0.645833	0.0453608	1.02283	0.243299	0.156132	46	309	148.244	148	41.3596	27.8996	119	174	0.683908	0.148867	0.310811	0.478964	N	N	O
INO80	0.162526	6.17	21.59	12.3588	11.69	3.59506	29.0892	9.6275	15.1725	0.634536	0.28578	0.499241	0.541454	0.187818	3	98	28.1049	27	9.73649	34.6434	22	34	0.647059	0.0306122	1.04092	0.27551	0.179631	5	81	31.7074	31	10.3855	32.7543	25	37	0.675676	0.0617284	0.16129	0.382716	N	N	O
INTS14	0.137617	17.49	55.25	34.015	34.02	8.46869	24.8969	28.45	38.77	0.733815	0.316561	0.514185	0.615747	0.195416	6	178	42.2516	41	15.1718	35.9083	32	51	0.627451	0.0337079	1.03053	0.230337	0.191184	16	188	48.9518	46	18.1353	37.0473	37	57.75	0.640693	0.0851064	0.347826	0.244681	GG	OHagan2018	O
IST1	0.194426	20.7	152	71.1943	68.79	25.556	35.8961	53.9225	82.56	0.653131	0.136184	0.290754	0.452566	0.194934	11	162	60.8405	58	21.8356	35.89	45	73	0.616438	0.0679012	1.04897	0.358025	0.166321	22	179	62.6511	61	19.118	30.5151	49	73	0.671233	0.122905	0.360656	0.340782	N	N	O
IWS1	0.171209	20.71	90.76	46.3818	45.105	14.3041	30.8399	35.445	58.95	0.601272	0.228184	0.446511	0.49697	0.172996	17	216	70.5589	69	22.143	31.3823	56	85	0.658824	0.0787037	1.02259	0.319444	0.153407	29	164	79.5563	78	22.0485	27.7144	65	92	0.706522	0.176829	0.371795	0.47561	N	N	O
KXD1	0.170824	57.44	260.53	103.373	92.84	35.4959	34.3378	82.925	115.672	0.716895	0.220474	0.555659	0.356351	0.187765	11	165	52.4325	51	18.222	34.7532	41	62	0.66129	0.0666667	1.02809	0.309091	0.186703	16	268	66.5756	63	24.248	36.4218	51	78	0.653846	0.0597015	0.253968	0.235075	N	N	O
LSM12	0.162281	30.23	107.34	58.4273	55.92	17.2327	29.4943	46.425	68.885	0.673949	0.281628	0.517395	0.520961	0.196701	14	470	85.9293	83	32.8348	38.2114	65	101	0.643564	0.0297872	1.03529	0.176596	0.186034	38	679	112.807	108	44.0127	39.0159	86	131	0.656489	0.0559647	0.351852	0.159057	N	N	O
MCRS1	0.189806	23.16	89.99	50.2066	47.07	16.9491	33.7588	37.0675	62.165	0.596276	0.257362	0.461294	0.523058	0.194508	11	175	64.8223	62	22.9244	35.365	49	78	0.628205	0.0628571	1.04552	0.354286	0.196407	11	201	76.746	74	27.2702	35.5331	58	94	0.617021	0.0547264	0.148649	0.368159	N	N	O
MRPL44	0.174085	16.92	64.5	32.8602	31.405	10.3292	31.4337	24.7525	38.5625	0.64188	0.262326	0.514909	0.486899	0.19999	12	230	65.2794	62	24.5002	37.5313	49	77	0.636364	0.0521739	1.05289	0.269565	0.19937	18	213	75.5643	70	28.1947	37.3122	55	90	0.611111	0.084507	0.257143	0.328638	N	N	O
MRPS15	0.152627	64.19	210.62	119.23	121.15	32.5069	27.2641	91.605	139.155	0.658295	0.304767	0.538371	0.575207	0.191	20	192	67.7559	66	23.4253	34.5731	51	82	0.621951	0.104167	1.0266	0.34375	0.188841	26	245	87.4389	84	30.3908	34.7566	67	103	0.650485	0.106122	0.309524	0.342857	N	N	O
MRPS5	0.177951	19.91	105.9	55.5218	51.885	17.8506	32.1506	42.965	67.375	0.637699	0.188008	0.358598	0.489943	0.195317	10	127	42.5514	41	15.4994	36.4251	32	51	0.627451	0.0787402	1.03784	0.322835	0.185543	15	213	45.127	43	17.1439	37.9904	34.25	52.75	0.649289	0.0704225	0.348837	0.201878	N	N	O
MTX2	0.199138	0.06	105.67	51.4334	48.42	19.2512	37.4293	42.4375	60.045	0.706762	0.000567805	0.00116656	0.458219	0.197181	0.2	263	92.4968	88.5	33.793	36.5342	70	109	0.642202	0.000760456	1.04516	0.336502	0.178256	32	270	90.627	86	31.2043	34.4316	70	104	0.673077	0.118519	0.372093	0.318519	N	N	O
NDUFA10	0.1613	10.77	59.78	35.9909	34.75	10.5795	29.3949	30.4675	41.565	0.733009	0.180161	0.299242	0.581298	0.180633	7	111	38.5921	37	12.6987	32.9048	30	46	0.652174	0.0630631	1.04303	0.333333	0.173746	7	100	38.164	37	12.2241	32.0305	31	44	0.704545	0.07	0.189189	0.37	N	N	O
NDUFB4	0.171909	70	513.06	204.511	193.475	69.2189	33.8461	163.963	236.912	0.69208	0.136436	0.342281	0.3771	0.190944	17	450	122.776	118	44.1098	35.927	93	145	0.641379	0.0377778	1.04048	0.262222	0.179881	38	524	142.156	135	49.1499	34.5746	110	164	0.670732	0.0725191	0.281481	0.257634	C	Caracausi2017	O
NDUFS1	0.175034	27.07	124.52	71.7932	69.195	22.6814	31.5927	55.8525	87.0175	0.641854	0.217395	0.377055	0.555694	0.199868	8	106	42.3244	41	15.3408	36.2458	32	51	0.627451	0.0754717	1.0323	0.386792	0.170138	17	119	51.5177	50	15.8395	30.7458	40	61	0.655738	0.142857	0.34	0.420168	N	N	O
NIF3L1	0.188359	12.79	92.31	43.8596	39.945	16.083	36.6692	36.0675	48.0875	0.750039	0.138555	0.291612	0.432727	0.193011	11	167	55.4058	54	19.3832	34.984	43	67	0.641791	0.0658683	1.02603	0.323353	0.171458	16	174	69.4486	68	21.6768	31.2128	55.25	81	0.682099	0.091954	0.235294	0.390805	N	N	O
NMT1	0.190317	19.06	127.56	48.6154	45.78	18.1419	37.3173	36.775	55.46	0.663091	0.14942	0.392057	0.35889	0.184305	21	269	79.0118	77	26.7484	33.8537	62	94	0.659574	0.0780669	1.02613	0.286245	0.179299	21	219	95.7669	93.5	31.3507	32.7365	75	111.75	0.671141	0.0958904	0.224599	0.426941	N	N	O
OTUB1	0.183784	35.91	178.95	89.1518	84.615	30.5782	34.2991	73.13	102.597	0.712785	0.200671	0.402796	0.472842	0.187236	10	239	56.1874	53	19.9786	35.557	43	66	0.651515	0.041841	1.06014	0.221757	0.177992	19	192	71.6254	70	23.4332	32.7164	56	84.75	0.660767	0.0989583	0.271429	0.364583	N	N	O
PCBP1	0.135623	130.77	499.8	295.944	291.4	72.5655	24.52	248.15	347.745	0.713598	0.261645	0.441874	0.583033	0.199379	47	969	347.048	336	125.733	36.2291	261.25	417	0.626499	0.0485036	1.03288	0.346749	0.159287	102	1166	461.59	452	133.923	29.0135	371	541	0.685767	0.0874786	0.225664	0.38765	GG	OHagan2018	O
PCNP	0.174468	37.93	169.78	83.2698	77.335	27.0857	32.5276	64.965	96.5975	0.672533	0.223407	0.455507	0.455501	0.19228	32	518	164.216	157	57.5469	35.0433	124	196.75	0.630241	0.0617761	1.04596	0.303089	0.167254	57	464	183.879	173	58.3706	31.744	145	211	0.687204	0.122845	0.32948	0.372845	N	N	O
PFDN5	0.168078	185.98	904.8	478.287	451.195	151.15	31.6023	381.635	557.75	0.68424	0.205548	0.388846	0.498668	0.197879	27	982	168.471	158	69.578	41.2997	128	193.75	0.660645	0.0274949	1.06627	0.160896	0.189897	54	432	162.193	152.5	57.8914	35.6929	123.25	190	0.648684	0.125	0.354098	0.353009	N	N	O
PPP1R7	0.178289	31.49	211.03	98.2423	97.83	33.3993	33.9968	76.5075	115.938	0.659903	0.14922	0.320534	0.463583	0.191742	7	137	49.1874	48	17.1294	34.8248	38	59	0.644068	0.0510949	1.02474	0.350365	0.163953	11	130	60.2797	58	17.8572	29.624	49	71	0.690141	0.0846154	0.189655	0.446154	N	N	O
PPP2CA	0.19178	41.3	240.99	114.496	105.42	41.0382	35.8425	86.9075	127.608	0.681053	0.171376	0.360712	0.437446	0.191651	22	247	98.8351	95	34.3165	34.721	76	118	0.644068	0.0890688	1.04037	0.384615	0.178863	23	287	121.997	117.5	39.6777	32.5236	95	144	0.659722	0.0801394	0.195745	0.409408	N	N	O
PPP4C	0.187006	51.3	291.86	114.209	108.29	41.4426	36.2867	88.085	133.107	0.661758	0.175769	0.449177	0.371034	0.181349	22	480	117.433	113	41.1163	35.0127	92	136.75	0.672761	0.0458333	1.03923	0.235417	0.178734	36	411	159.678	153	52.2786	32.7399	124	186	0.666667	0.0875912	0.235294	0.372263	N	N	O
PPP4R3B	0.166261	15.98	81	38.7998	37.225	11.9916	30.9064	30.8575	44.7275	0.6899	0.197284	0.411858	0.459568	0.196835	10	119	43.8865	42	15.874	36.1705	33	53	0.622642	0.0840336	1.04492	0.352941	0.166369	23	169	56.9759	55	17.8373	31.3067	44	66	0.666667	0.136095	0.418182	0.325444	N	N	O
PPP6C	0.164574	21.12	77.77	39.3055	37.885	11.9716	30.4579	29.74	44.7425	0.664692	0.27157	0.537329	0.487142	0.195153	7	163	57.561	56	20.4968	35.6089	44	70	0.628571	0.0429448	1.02788	0.343558	0.183376	22	183	67.9003	64	23.4324	34.51	52	80	0.65	0.120219	0.34375	0.349727	N	N	O
PRPF40A	0.189839	30.41	123.17	68.1859	62.815	23.1443	33.943	50.1075	83.035	0.60345	0.246895	0.445987	0.509986	0.199129	7	159	62.8908	60	22.4545	35.704	46	75	0.613333	0.0440252	1.04818	0.377358	0.17234	22	264	80.9453	79	25.9191	32.0205	64	94	0.680851	0.0833333	0.278481	0.299242	N	N	O
PUM1	0.152226	19.91	72.22	39.1686	38.51	11.1316	28.4197	31.1625	45.065	0.691501	0.275685	0.508316	0.533232	0.197043	11	248	59.606	56	23.0031	38.592	45	69.75	0.645161	0.0443548	1.06439	0.225806	0.172497	9	219	73.8328	71	24.1214	32.6702	59	86	0.686047	0.0410959	0.126761	0.324201	N	N	O
PWP1	0.181828	21.39	130.29	62.3209	61.595	20.6378	33.1155	49.765	74.2275	0.670439	0.164172	0.343224	0.472753	0.196314	21	289	93.8801	91	33.4253	35.6042	70	114	0.614035	0.0726644	1.03165	0.314879	0.185714	32	434	107.169	102	38.3332	35.769	83	125.75	0.66004	0.0737327	0.313725	0.235023	N	N	O
RAB10	0.159688	38.17	129.59	76.1014	74	21.7132	28.5319	58.8525	89.5	0.65757	0.294544	0.501567	0.571032	0.199047	29	773	161.162	155	63.4623	39.3781	122	188.75	0.646358	0.0375162	1.03975	0.200517	0.196959	55	940	214.105	200	87.9432	41.0749	162	242	0.669421	0.0585106	0.275	0.212766	N	N	O
RAB35	0.168396	18.27	66.74	40.1666	40.37	11.9736	29.8099	29.0675	48.8525	0.595005	0.273749	0.454855	0.604885	0.195821	8	193	56.9818	55	20.7066	36.3389	43	69	0.623188	0.0414508	1.03603	0.284974	0.180586	15	190	75.717	74	24.7274	32.6576	58	90	0.644444	0.0789474	0.202703	0.389474	N	N	O
RBM22	0.174258	17.47	75.33	42.9095	41.255	13.348	31.1075	32.92	52.63	0.625499	0.231913	0.407136	0.547657	0.197623	11	214	55.7248	54	20.203	36.255	41	68	0.602941	0.0514019	1.03194	0.252336	0.169026	22	176	63.7315	62	19.8285	31.1125	51	74	0.689189	0.125	0.354839	0.352273	N	N	O
RBM45	0.120522	4.81	17.29	10.427	10.305	2.32786	22.3253	9.1425	11.5125	0.794137	0.278195	0.461304	0.596009	0.193876	2	36	8.90043	9	3.17947	35.7227	7	11	0.636364	0.0555556	0.988936	0.25	0.152733	0	23	8.50965	8	2.41288	28.3546	7	10	0.7	0	0	0.347826	GG	OHagan2018	O
RNF10	0.17366	43.33	177.18	89.5863	84.935	28.2059	31.4846	65.25	105.45	0.618777	0.244554	0.483668	0.479371	0.185118	17	295	78.0749	74	28.1949	36.1126	61	91	0.67033	0.0576271	1.05507	0.250847	0.179707	25	406	105.915	100	37.4456	35.3544	81	123.75	0.654545	0.0615764	0.25	0.246305	N	N	O
RNF111	0.1975	5	28.38	15.2516	15.185	5.41013	35.4725	11.4875	18.5275	0.620024	0.17618	0.327834	0.53506	0.194745	4	64	19.0567	19	6.85589	35.9762	15	23	0.652174	0.0625	1.00299	0.296875	0.183018	3	71	24.3698	24	8.17866	33.5607	19	29	0.655172	0.0422535	0.125	0.338028	N	N	O
RNF7	0.183488	40.55	199.55	80.1095	74.775	28.5747	35.6695	61.9625	94.58	0.655133	0.203207	0.506182	0.374718	0.194182	0.3	157	61.5142	58	22.2958	36.2449	46	72.75	0.632302	0.00191083	1.06059	0.369427	0.185062	0.5	154	62.5587	59	21.3358	34.1052	49	74	0.662162	0.00324675	0.00847458	0.383117	N	N	O
SDHAF2	0.153056	17.74	61.25	32.8377	30.175	9.40719	28.6475	26.8275	36.6475	0.732042	0.289633	0.540233	0.492653	0.185386	3	57	16.0086	15	5.58227	34.8705	12	19	0.631579	0.0526316	1.06724	0.263158	0.167658	0	40	16.9871	16	5.26464	30.9919	14	20	0.7	0	0	0.4	N	N	O
SDHC	0.186447	25.32	241.99	116.528	113.77	40.7105	34.9362	91.4475	138.327	0.661094	0.104632	0.217286	0.470143	0.197865	4	121	36.9572	35	13.8356	37.4368	29	43	0.674419	0.0330579	1.05592	0.289256	0.196512	6	108	41.3023	39	15.2728	36.9781	31	48	0.645833	0.0555556	0.153846	0.361111	N	N	O
SEC24B	0.190574	6.99	32.85	19.1348	19.7	6.44554	33.6849	13.7325	23.24	0.590899	0.212785	0.365303	0.599696	0.198105	7	95	32.4325	31	11.7026	36.0829	24	39	0.615385	0.0736842	1.04621	0.326316	0.175657	5	96	38.4662	37	12.3089	31.9992	30	45	0.666667	0.0520833	0.135135	0.385417	N	N	O
SF3B1	0.164705	92.36	311.93	187.215	179.255	54.7741	29.2573	137.317	220.452	0.622889	0.296092	0.493337	0.574664	0.185636	31	407	151.143	143	51.2288	33.8941	118	181	0.651934	0.0761671	1.05695	0.351351	0.148529	57	381	168.175	164	45.4234	27.0095	137	193.75	0.707097	0.149606	0.347561	0.430446	N	N	O
SF3B2	0.114929	98.33	250.47	178.558	181.09	36.1701	20.2568	153.455	208.115	0.737357	0.392582	0.55069	0.723001	0.199749	16	312	102.254	97	38.6601	37.808	77	119	0.647059	0.0512821	1.05416	0.310897	0.160721	40	391	139.997	135	43.2541	30.8965	114	158	0.721519	0.102302	0.296296	0.345269	GG	OHagan2018	O
SLC25A3	0.1707	177.87	817.96	498.803	471.205	150.613	30.1949	389.23	624.525	0.623242	0.217456	0.356594	0.576073	0.179856	41	422	158.046	154	51.9417	32.8649	124	187.75	0.660453	0.0971564	1.02627	0.364929	0.158281	64	435	196.127	193	55.6727	28.3861	156.25	230	0.679348	0.147126	0.331606	0.443678	C	Caracausi2017	S
SLC30A6	0.179276	7.76	31.03	17.9304	17.84	5.68282	31.6938	13.555	22.0875	0.613696	0.250081	0.432786	0.574927	0.199086	5	163	29.1842	27	11.3642	38.9396	22	35	0.628571	0.0306748	1.08089	0.165644	0.192475	0	209	36.8183	34	14.428	39.1871	28	43	0.651163	0	0	0.162679	N	N	S
SLC4A1AP	0.148961	16.22	61.43	29.5273	28.73	8.55686	28.9795	23.445	32.2375	0.727259	0.26404	0.549322	0.467687	0.186801	5	394	31.7281	30	15.856	49.9746	25	37	0.675676	0.0126904	1.0576	0.0761421	0.162257	10	99	34.7122	33	10.6539	30.6922	28	40	0.7	0.10101	0.30303	0.333333	GG	OHagan2018	O
SLU7	0.163476	14.93	54.15	27.7377	25.49	8.42313	30.3671	22.0775	30.88	0.714945	0.275716	0.538257	0.470729	0.195668	9	138	40.0642	38.5	14.5769	36.3839	30	48	0.625	0.0652174	1.04063	0.278986	0.183392	14	144	45.7572	43	15.6838	34.2761	35	54	0.648148	0.0972222	0.325581	0.298611	N	N	O
SMIM7	0.173692	14.31	82.87	30.3602	27.71	10.7462	35.3957	24.46	34.6575	0.705764	0.17268	0.471341	0.334379	0.188891	4	69	22.7602	22	7.85986	34.5334	17	27	0.62963	0.057971	1.03455	0.318841	0.175905	0	111	23.7026	23	8.31795	35.093	19	27.75	0.684685	0	0	0.207207	N	N	O
SMNDC1	0.197943	13.17	75.73	33.7661	30.795	12.3643	36.6176	24.96	41.7125	0.598382	0.173907	0.390036	0.406642	0.194213	7	118	28.7323	27	10.8172	37.648	22	34	0.647059	0.059322	1.06416	0.228814	0.185243	10	142	35.008	33	12.6722	36.198	27	41	0.658537	0.0704225	0.30303	0.232394	N	N	O
SNW1	0.128865	39.77	99.06	64.68	64.19	14.7446	22.7962	54.4575	74.3025	0.732916	0.401474	0.614873	0.647991	0.18911	21	391	141.941	138	48.8753	34.4335	108	169	0.639053	0.0537084	1.02856	0.352941	0.168909	34	391	154.543	151.5	47.6166	30.8111	122	180	0.677778	0.0869565	0.224422	0.387468	GG	OHagan2018	O
SPG21	0.178194	38.21	167.71	81.8888	75.995	26.5603	32.4346	64.7925	98.945	0.654833	0.227834	0.466609	0.453133	0.18954	11	188	62.0471	59	21.8156	35.1597	48	74	0.648649	0.0585106	1.05165	0.31383	0.197076	28	287	77.5981	71	30.112	38.8051	58	90	0.644444	0.097561	0.394366	0.247387	N	N	O
SRP14	0.169592	86.58	416.35	236.862	224.37	71.9145	30.3613	193.625	281.027	0.68899	0.20795	0.365529	0.538898	0.190684	37	760	307.151	296	106.795	34.7695	235.25	365	0.644521	0.0486842	1.03767	0.389474	0.167986	108	878	358.514	347.5	109.79	30.6235	279.25	419	0.666468	0.123007	0.310791	0.395786	N	N	O
SRP68	0.174024	28.12	159.12	75.5852	71.835	24.5216	32.4423	60.425	89.3125	0.676557	0.176722	0.372031	0.451452	0.187484	12	197	57.0899	55	20.2749	35.514	44	68	0.647059	0.0609137	1.038	0.279188	0.173721	15	207	73.6334	71	23.8779	32.4281	58	85	0.682353	0.0724638	0.211268	0.342995	N	N	O
SRSF3	0.193864	82.08	557.92	277.988	260.325	97.7702	35.1706	211.648	325.877	0.64947	0.147118	0.295265	0.466599	0.189183	28	450	169.487	164	57.5829	33.9748	130	203	0.640394	0.0622222	1.03346	0.364444	0.154752	61	521	213.606	207	61.0823	28.5958	173	245	0.706122	0.117083	0.294686	0.397313	N	N	O
SRSF9	0.188373	64.92	409.57	221.783	207.455	75.9122	34.2282	176.68	263.688	0.670036	0.158508	0.292719	0.506519	0.194054	23	395	118.501	114	42.4323	35.8075	90	143	0.629371	0.0582278	1.03948	0.288608	0.160673	38	334	141.019	137	41.3961	29.3549	114.25	162	0.705247	0.113772	0.277372	0.41018	N	N	O
SSU72	0.181309	49.16	398.25	138.192	136.265	51.5353	37.2925	106.062	157.855	0.671898	0.12344	0.355737	0.342159	0.195035	13	166	50.3608	48	18.4575	36.6506	39	60	0.65	0.0783133	1.04918	0.289157	0.197348	18	343	65.4871	61	27.2701	41.642	49.25	77	0.63961	0.0524781	0.295082	0.177843	N	N	O
STK16	0.173963	5.87	33.47	16.9575	16.43	5.40879	31.8961	13.94	19.8875	0.700943	0.175381	0.34616	0.490887	0.181802	5	56	21.7216	21	7.22652	33.2688	17	26	0.653846	0.0892857	1.03436	0.375	0.171674	0	57	22.545	21	7.15418	31.7329	18	27	0.666667	0	0	0.368421	N	N	O
SUGP1	0.199561	2.32	16.2	9.18518	9.335	3.27946	35.7038	7.4325	11.545	0.643785	0.14321	0.252581	0.576235	0.193688	4	51	19.6049	19	6.86411	35.0122	15	24	0.625	0.0784314	1.03184	0.372549	0.15285	8	67	23.2781	23	6.69642	28.767	19	27	0.703704	0.119403	0.347826	0.343284	N	N	O
SUMO1	0.179523	73.94	350.35	163.895	153.815	55.9037	34.1095	126.465	185.512	0.681706	0.211046	0.451143	0.439032	0.192309	36	525	192.831	184	67.8101	35.1656	148	229.75	0.644178	0.0685714	1.04799	0.350476	0.175157	75	567	211.839	201.5	67.8961	32.0508	164	249	0.658635	0.132275	0.372208	0.355379	N	N	O
SUPT7L	0.13121	17.47	47.26	29.9714	29.63	7.15239	23.864	25.3375	32.915	0.769786	0.369657	0.582888	0.626957	0.19554	4	398	39.7505	38	17.8664	44.9463	30	46	0.652174	0.0100503	1.04607	0.0954774	0.177351	9	81	35.037	33	11.3971	32.5288	27	42	0.642857	0.111111	0.272727	0.407407	GG	OHagan2018	O
TARDBP	0.163944	67.26	242.29	129.441	118.985	38.5294	29.7661	101.365	159.673	0.634831	0.277601	0.519621	0.491085	0.184053	17	336	87.4069	84	30.1771	34.5248	67	102	0.656863	0.0505952	1.04056	0.25	0.139078	23	301	110.58	108	29.2688	26.4683	93	124.75	0.745491	0.076412	0.212963	0.358804	N	N	O
TMEM203	0.16977	18.36	66.37	41.5545	40.235	12.4537	29.9695	31.6675	50.78	0.623622	0.276631	0.44183	0.606223	0.186572	10	174	70.3158	67	23.754	33.7819	55	85	0.647059	0.0574713	1.04949	0.385057	0.188241	27	377	92.672	87	35.0731	37.8465	71	107.75	0.658933	0.071618	0.310345	0.230769	N	N	O
TRAPPC3	0.151712	29.66	111.24	72.1871	68.945	19.5171	27.0368	60.27	85.19	0.707477	0.266631	0.410876	0.619786	0.181499	13	139	49.6135	47	16.547	33.3519	39	59	0.661017	0.0935252	1.05561	0.338129	0.173883	0	145	56.3939	54	18.2609	32.381	45	65	0.692308	0	0	0.372414	N	N	O
UBE2D2	0.161473	79.73	257.94	144.699	134.715	42.5158	29.3822	111.442	172.3	0.646793	0.309103	0.551006	0.522273	0.194535	19	382	78.97	75	29.3704	37.1918	60	93.75	0.64	0.0497382	1.05293	0.196335	0.164771	41	261	109.994	106	33.7576	30.6905	87.25	127	0.687008	0.157088	0.386792	0.40613	N	N	O
UBE2D3	0.160047	115.87	492.35	240.918	238.76	70.5005	29.2633	184.42	282.598	0.652589	0.235341	0.480952	0.48494	0.198764	17	1071	83.758	80	42.7458	51.0348	63	101	0.623762	0.015873	1.04698	0.0746965	0.162503	35	231	101.215	98	29.7992	29.4414	80	118	0.677966	0.151515	0.357143	0.424242	N	N	O
UBQLN1	0.178382	39.33	157.72	95.31	91.61	29.9876	31.4632	71.22	115.912	0.614429	0.249366	0.412653	0.580839	0.190999	10	303	99.7034	97	34.6305	34.7335	76	120.75	0.6294	0.0330033	1.02787	0.320132	0.174915	32	341	122.431	119	39.1764	31.9988	96	144	0.666667	0.0938416	0.268908	0.348974	N	N	O
UBXN4	0.174789	24.56	113.67	60.5957	62.13	18.8892	31.1724	44.31	72.515	0.611046	0.216064	0.405309	0.546582	0.195994	13	303	109.517	105	39.7671	36.3113	83	128	0.648438	0.0429043	1.04302	0.346535	0.179035	25	353	110.375	105	37.212	33.7143	86.25	128.75	0.669903	0.0708215	0.238095	0.29745	N	N	O
UNC50	0.161324	12.02	70.84	45.865	45.54	13.1281	28.6233	37.34	56.8375	0.656961	0.169678	0.262073	0.642857	0.180497	14	146	51.3126	50	16.8358	32.8103	40	61	0.655738	0.0958904	1.02625	0.342466	0.165908	0	118	45.2379	43.5	13.7408	30.3745	36	53	0.679245	0	0	0.368644	N	N	O
WDR33	0.176894	15.7	66.88	32.2246	30.765	10.3319	32.0622	23.555	38.4425	0.612733	0.234749	0.487205	0.460003	0.198114	4	54	18.2409	17	6.66603	36.5444	14	22	0.636364	0.0740741	1.07299	0.314815	0.158931	6	57	23.1785	23	6.65883	28.7286	19	27	0.703704	0.105263	0.26087	0.403509	N	N	O
YTHDC1	0.164163	13.14	40.4	24.648	23.17	7.26661	29.4815	19.1075	28.745	0.664724	0.325248	0.533105	0.573515	0.191946	13	191	49.8897	47	18.0709	36.2218	37	59	0.627119	0.0680628	1.06148	0.246073	0.140805	18	104	53.1849	52	13.4106	25.2151	44	61	0.721311	0.173077	0.346154	0.5	N	N	O
YTHDF2	0.171726	31.5	156.95	70.3891	68.535	22.8878	32.5162	53.8025	82.5375	0.651855	0.200701	0.447512	0.436668	0.196851	22	293	86.8094	83	31.4539	36.2333	65.25	104	0.627404	0.0750853	1.0459	0.283276	0.157339	46	237	108.862	106	30.9145	28.3979	87	127	0.685039	0.194093	0.433962	0.447257	N	N	O
ZMAT2	0.15208	41.29	146.9	79.8318	78.79	22.0344	27.6011	62.2625	91.865	0.677761	0.281076	0.517213	0.536351	0.194292	43	490	186.312	180	66.0028	35.426	141	222.75	0.632997	0.0877551	1.03506	0.367347	0.190454	52	631	230.307	221.5	79.7783	34.64	179	273	0.655678	0.0824089	0.234763	0.35103	N	N	O
ZNF143	0.152365	6.72	26.33	16.6588	16.62	4.50809	27.0614	13.4225	19.665	0.682558	0.255222	0.403392	0.631219	0.167662	4	43	14.8084	14	4.54614	30.6999	12	17	0.705882	0.0930233	1.05774	0.325581	0.140858	0	41	18.1399	18	4.7217	26.0294	15	21	0.714286	0	0	0.439024	N	N	O
ZNF207	0.157922	84.51	259.67	159.946	162.725	44.8098	28.0157	122.412	187.46	0.653006	0.325452	0.528367	0.626661	0.188242	10	138	49.2645	47	16.9665	34.4397	38	59	0.644068	0.0724638	1.04818	0.34058	0.141586	13	96	50.2942	50	12.7229	25.297	41	58	0.706897	0.135417	0.26	0.520833	N	N	O
