## Supplementary material for "The role and robustness of the Gini coefficient as an unbiased tool for the selection of Gini genes for normalising expression profiling data": Table S6

### Sheet: stats
Gene	gini	Min	Max	Mean	Median	pc25	pc75	pc75/pc25	Std. deviation	RSD	Max:med	Max:mean	Max:min	Variance	Skewness	Kurtosis	Overall sum	frac	Row count	No. missings	No. NaNs	No. +∞s	No. -∞s	GeneGini (GG)/GeNorm (V), Eisenberg (EL), Lee (L), Caracausi ©	S/A/O	REF
ACTB	0.0254488	1.60723	1.82701	1.70602	1.70144	1.62947	1.77507	1.08935	0.0814815	4.77611	1.0738	1.07091	1.13674	0.00663924	0.13196	-1.80938	17.0602	1	10	0	0	0	0	V	O	Vandesompele 2002
B2M	0.0539389	1.12557	1.54777	1.32621	1.30424	1.22777	1.42839	1.1634	0.132751	10.0098	1.18672	1.16706	1.37509	0.0176229	0.220092	-0.885874	13.2621	1	10	0	0	0	0	V	O	Vandesompele 2002
BTF3	0.0196353	1.37991	1.53477	1.46593	1.4572	1.42903	1.51785	1.06216	0.0540147	3.68466	1.05323	1.04696	1.11223	0.00291758	-0.202794	-1.33188	14.6593	1	10	0	0	0	0	GG	O	OHagan2018
C2orf49	0.0122534	1.18606	1.27035	1.23022	1.23149	1.21744	1.24976	1.02654	0.0282806	2.29882	1.03155	1.03261	1.07106	0.000799792	-0.439732	-0.653559	12.3022	1	10	0	0	0	0	GG	O	OHagan2018
CHTOP	0.107749	0	1.05056	0.928083	1.03127	1.01299	1.04312	1.02974	0.326471	35.1769	1.01871	1.13197		0.106583	-3.14868	9.9367	9.28083	0.9	10	0	0	0	0	GG	O	OHagan2018
CLINT1	0.0130844	1.11693	1.20482	1.16655	1.16646	1.14657	1.18521	1.0337	0.0284993	2.44303	1.03288	1.0328	1.07869	0.000812211	-0.172542	-0.65387	11.6655	1	10	0	0	0	0	GG	O	OHagan2018
CNOT2	0.800617	0	1.01846	0.202443	0	0	0	#NUM!	0.426798	210.824		5.03084		0.182157	1.77899	1.40772	2.02443	0.2	10	0	0	0	0	GG	O	OHagan2018
CNOT4	0.0164982	1.03426	1.14286	1.07152	1.07113	1.04066	1.08714	1.04466	0.034146	3.1867	1.06696	1.06658	1.105	0.00116595	0.877279	0.680092	10.7152	1	10	0	0	0	0	GG	O	OHagan2018
GAPDH	0.0232371	1.41062	1.66018	1.50101	1.50748	1.45168	1.52119	1.04788	0.0702339	4.6791	1.1013	1.10604	1.17691	0.0049328	1.10598	2.3768	15.0101	1	10	0	0	0	0	V	O	Vandesompele 2002
GGNBP2	0.112804	0	1.0877	0.941529	1.03326	1.0263	1.0655	1.03819	0.331926	35.254	1.05268	1.15524		0.110175	-3.12264	9.81812	9.41529	0.9	10	0	0	0	0	GG	O	OHagan2018
GORASP2	0.00554958	1.14041	1.19448	1.1589	1.15607	1.15534	1.16047	1.00444	0.0142072	1.22592	1.03322	1.0307	1.04741	0.000201844	1.79066	4.9794	11.589	1	10	0	0	0	0	L	O	Lee 2007
HMBS	0.0268562	1.10957	1.3245	1.1721	1.17864	1.11845	1.19016	1.06412	0.0649616	5.54235	1.12375	1.13003	1.19371	0.00422001	1.42951	2.83458	11.721	1	10	0	0	0	0	V	O	Vandesompele 2002
HNRNPK	0.0227866	1.03159	1.18038	1.11133	1.1107	1.08863	1.13145	1.03934	0.0476323	4.28605	1.06273	1.06213	1.14423	0.00226884	0.00326271	-0.392724	11.1133	1	10	0	0	0	0	GG	O	OHagan2018
HPRT1	0.0197499	1.12478	1.27211	1.18628	1.18326	1.15688	1.20799	1.04418	0.0440126	3.71013	1.07509	1.07235	1.13099	0.00193711	0.592747	0.204032	11.8628	1	10	0	0	0	0	V	O	Vandesompele 2002
IK	0.0127513	1.1976	1.30187	1.25591	1.2554	1.24272	1.27428	1.02539	0.0302253	2.40665	1.03702	1.0366	1.08706	0.000913568	-0.381699	0.362441	12.5591	1	10	0	0	0	0	GG	O	OHagan2018
INTS14	0.0233805	1.03694	1.1976	1.11905	1.11793	1.08783	1.15031	1.05743	0.048436	4.3283	1.07127	1.07019	1.15494	0.00234605	-0.019418	-0.399934	11.1905	1	10	0	0	0	0	GG	O	OHagan2018
KAT5	0.0149753	1.12202	1.24465	1.18564	1.183	1.17238	1.19193	1.01668	0.0351244	2.96249	1.05212	1.04978	1.1093	0.00123372	0.198323	0.763594	11.8564	1	10	0	0	0	0	GG	O	OHagan2018
MDH1	0.0165177	1.24951	1.35939	1.31228	1.3122	1.27873	1.3508	1.05636	0.0413349	3.14987	1.03596	1.0359	1.08794	0.00170858	-0.141202	-1.87453	13.1228	1	10	0	0	0	0	GG	O	OHagan2018
NACA	0.0169233	1.07527	1.19537	1.12968	1.13437	1.10508	1.15091	1.04147	0.035791	3.16823	1.05378	1.05814	1.11169	0.00128099	0.230368	-0.134128	11.2968	1	10	0	0	0	0	GG	O	OHagan2018
NXF1	0.0163536	1.06489	1.17561	1.12271	1.12374	1.10634	1.14177	1.03203	0.0342593	3.05149	1.04615	1.04711	1.10397	0.0011737	-0.174206	-0.393726	11.2271	1	10	0	0	0	0	GG	O	OHagan2018
PARK7	0.0211889	1.2003	1.39191	1.28816	1.29636	1.26378	1.3096	1.03625	0.053321	4.13933	1.0737	1.08054	1.15963	0.00284313	0.159623	0.942087	12.8816	1	10	0	0	0	0	GG	O	OHagan2018
PCBP1	0.0201847	1.16448	1.30293	1.22782	1.22818	1.19581	1.26313	1.05629	0.0458299	3.73261	1.06086	1.06117	1.11889	0.00210038	0.149548	-1.05448	12.2782	1	10	0	0	0	0	GG	O	OHagan2018
PCBP2	0.0218329	1.26934	1.45521	1.33509	1.31932	1.29747	1.35667	1.04562	0.056658	4.24375	1.103	1.08997	1.14643	0.00321013	1.06267	1.01664	13.3509	1	10	0	0	0	0	GG	O	OHagan2018
RBM45	0.601878	0	1.0296	0.408688	0	0	1.01892	#DIV/0!	0.527653	129.109		2.51928		0.278417	0.48465	-2.27509	4.08688	0.4	10	0	0	0	0	GG	O	OHagan2018
RNF123	0.0116955	1.03126	1.11227	1.05897	1.05613	1.04236	1.06854	1.02512	0.0241425	2.27982	1.05316	1.05033	1.07855	0.000582862	1.11739	1.65795	10.5897	1	10	0	0	0	0	GG	O	OHagan2018
RPL13A	0.309467	0	1.07908	0.724373	1.01717	0.250039	1.04329	4.17253	0.500373	69.0767	1.06087	1.48967		0.250374	-1.02721	-1.22784	7.24373	0.7	10	0	0	0	0	V	O	Vandesompele 2002
RPL32	0.212181	0	1.11169	0.851233	1.05846	1.02045	1.07642	1.05484	0.449465	52.8016	1.05029	1.30598		0.202018	-1.76249	1.37389	8.51233	0.8	10	0	0	0	0	ZK	O	Zhang 2005, Kriegova 2008
RPL41	0.0159252	1.11654	1.26432	1.19677	1.19537	1.18628	1.20665	1.01717	0.0386068	3.22592	1.05768	1.05645	1.13236	0.00149049	-0.359184	2.06575	11.9677	1	10	0	0	0	0	GGC	O	Caracausi2017, OHagan2018
RPRD2	0.112322	0	1.09777	0.930833	1.02597	1.01227	1.02919	1.01671	0.328271	35.2663	1.06998	1.17934		0.107762	-3.11779	9.80077	9.30833	0.9	10	0	0	0	0	GG	O	OHagan2018
SDHA	0.0241789	1.14654	1.34652	1.24391	1.23891	1.2158	1.28173	1.05422	0.0567274	4.5604	1.08686	1.08248	1.17442	0.003218	0.0768035	0.299297	12.4391	1	10	0	0	0	0	V	O	Vandesompele 2002
SF3B2	0.0195986	1.23695	1.37753	1.31314	1.29949	1.27873	1.35636	1.06071	0.0485295	3.69568	1.06005	1.04903	1.11365	0.00235511	0.0507317	-1.39396	13.1314	1	10	0	0	0	0	GG	O	OHagan2018
SNW1	0.0141931	1.15732	1.25836	1.2184	1.22443	1.19705	1.24249	1.03797	0.0324265	2.66141	1.02771	1.0328	1.0873	0.00105148	-0.543318	-0.404284	12.184	1	10	0	0	0	0	GG	O	OHagan2018
SRP19	0.0132867	1.07926	1.16491	1.12754	1.12737	1.1117	1.14918	1.03371	0.0278457	2.46959	1.0333	1.03314	1.07936	0.000775382	-0.195266	-0.649318	11.2754	1	10	0	0	0	0	GG	O	OHagan2018
SUPT7L	0.0244944	1.12281	1.2898	1.20292	1.20539	1.15851	1.23236	1.06374	0.054537	4.53371	1.07003	1.07222	1.14873	0.00297429	0.15859	-0.890828	12.0292	1	10	0	0	0	0	GG	O	OHagan2018
TRNT1	0.70118	0	1.01911	0.302538	0	0	0.750939	#DIV/0!	0.487153	161.022		3.36852		0.237318	1.03542	-1.22295	3.02538	0.3	10	0	0	0	0	GG	O	OHagan2018
TXNL1	0.11596	0	1.11188	0.931691	1.01878	1.00482	1.04397	1.03896	0.329221	35.3359	1.09138	1.1934		0.108387	-3.09414	9.69599	9.31691	0.9	10	0	0	0	0	GG	O	OHagan2018
UBE2Q1	0.0190359	1.12241	1.26883	1.18637	1.18433	1.163	1.20926	1.03978	0.042556	3.58708	1.07135	1.06951	1.13045	0.00181101	0.433597	0.318099	11.8637	1	10	0	0	0	0	GG	O	OHagan2018
UBR2	0.00750314	1.04507	1.09439	1.05948	1.05541	1.04747	1.06181	1.01369	0.0163462	1.54286	1.03694	1.03296	1.0472	0.000267199	1.41859	1.27	10.5948	1	10	0	0	0	0	GG	O	OHagan2018
UXT	0.0188615	1.17994	1.335	1.27707	1.27796	1.25196	1.31291	1.04868	0.0464343	3.636	1.04464	1.04536	1.13141	0.00215615	-0.841838	0.884006	12.7707	1	10	0	0	0	0	GG	O	OHagan2018
VPS29	0.0164006	1.09702	1.20527	1.15086	1.15524	1.13375	1.17534	1.03668	0.0352176	3.06012	1.04331	1.04728	1.09868	0.00124028	-0.196555	-0.677399	11.5086	1	10	0	0	0	0	GGEL	O	OHagan2018, Eisenberg & Levanon 2013
