## Supplementary material for "The role and robustness of the Gini coefficient as an unbiased tool for the selection of Gini genes for normalising expression profiling data": Table S9

### Sheet: Sheet1
Gene	Gini (HPA Cell Lines)	Median (HPA Cell Lines)	Uniprot	NM No.	Left Primer	Right Primer	Amplicon Size	Amplicon Sequence	GeneGini (GG)/GeNorm (V), Eisenberg (EL), Lee (L), Caracausi ©	S/A/O	REF
ACTB	0.260911	3550.25	P60709	NM_001101.4	TCCAAATATGAGATGCGTTGTT	TGCTATCACCTCCCCTGTGT	117	TCCAAATATGAGATGCGTTGTTACAGGAAGTCCCTTGCCATCCTAAAAGCCACCCCACTTCTCTCTAAGGAGAATGGCCCAGTCCTCTCCCAAGTCCACACAGGGGAGGTGATAGCA	V	O	Vandesompele 2002
B2M	0.43832	367.305	P61769	NM_004048.2	TTCTGGCCTGGAGGCTATC	TCAGGAAATTTGACTTTCCATTC	86	TTCTGGCCTGGAGGCTATCCAGCGTACTCCAAAGATTCAGGTTTACTCACGTCATCCAGCAGAGAATGGAAAGTCAAATTTCCTGA	V	O	Vandesompele 2002
BTF3	0.148691	913.835	P20290	NM_001037637.1	AGCTTGGTGCGGATAGTCTG	GCCTCATCAAAATTCTCCACA	142	AGCTTGGTGCGGATAGTCTGACTAGTTTAAGGAGACTGGCCGAAGCTCTGCCCAAACAATCTGTGGATGGAAAAGCACCACTTGCTACTGGAGAGGATGATGATGATGAAGTTCCAGATCTTGTGGAGAATTTTGATGAGGC	GG	O	OHagan2018
C2orf49	0.135476	16.92	Q9I8G4	NM_001286537.1	GTCCCCTGTTGGAACTACTCC	GGGGGCTTCAGGTTATTCAT	84	GTCCCCTGTTGGAACTACTCCAGTGAAGTTAAAGAGAGCTGCTCCTAAAGAAGAGGCAGAGGCCATGAATAACCTGAAGCCCCC	GG	O	OHagan2018
CHTOP	0.140853	63.975	Q9Y3Y2	NM_001206612.1	GAAGAGGTGGTGTTCGAGGT	TTCCCCGACCTATCATACCC	111	GAAGAGGTGGTGTTCGAGGTCGTGGAGGTCCTGGGAGAGGGGGCCTAGGGCGTGGAGCTATGGGTCGTGGCGGAATCGGTGGTAGAGGTCGGGGTATGATAGGTCGGGGAA	GG	O	OHagan2018
CLINT1	0.13775	68.99	Q14677	NM_001195555.1	TTACTACCTGGTATGCAGCCTTC	CATCACATTCATAGGCTGCTG	93	TTACTACCTGGTATGCAGCCTTCCAAACCCCAGCAGCCATCACTGAATACAATGATTCAGCAACAGAATATGCAGCAGCCTATGAATGTGATG	GG	O	OHagan2018
CNOT2	0.136348	41.005	Q9NZN8	NM_001199302.1	GCGGTCAGAGGGTAAAGGT	GGTCGTGTCACAGGAAGGA	126	GCGGTCAGAGGGTAAAGGTCTTGCTCCCAGCAGCCTCCGCGGTGGATACGTCGCCATCTTGGATCCGCGGGACAAGAAAATTCATGCGAGGGAGACGTGGTGGGCGGTCCTTCCTGTGACACGACC	GG	O	OHagan2018
CNOT4	0.128867	13.5	O95628	NM_001008225.2	CCACAGCACAACACAGGTCT	TCCTTGTTGTAATGAATGGGAAG	105	CCACAGCACAACACAGGTCTGGGAGGGATCCCTGTAGCAGGGGAAGAAGAGGTGAAGGTTTCGACCATGCCACTGTCAACCTCTTCCCATTCATTACAACAAGGA	GG	O	OHagan2018
GAPDH	0.265272	4475.53	P04406	NM_001256799.2	GACTAACCCTGCGCTCCTG	GCCCAATACGACCAAATCAG	136	GACTAACCCTGCGCTCCTGCCTCGATGGGTGGAGTCGCGTGTGGCGGGGAAGTCAGGTGGAGCGAGGCTAGCTGGCCCGATTTCTCCTCCGGGTGATGCTTTTCCTAGATTATTCTCTGATTTGGTCGTATTGGGC	V	O	Vandesompele 2002
GGNBP2	0.147456	21.78	Q5SV77	NM_024835.4	GGAGGCAGATTCCCCTCTAC	TCGAGATTTAACACATTATCAGGAA	76	GGAGGCAGATTCCCCTCTACATAGACGACACCCTGACGATGGTGATGGAATTTCCTGATAATGTGTTAAATCTCGA	GG	O	OHagan2018
GON4L	0.149143	12.325	Q3T8J9	NM_001282856.1	GAGTTTTCTATCTTCTTTGACCACTTG	CACTTCTTCAAAGCCATCAAACT	114	GAGTTTTCTATCTTCTTTGACCACTTGCGCCCAGCAGCTAGCCGGATGGGTGACTTTGAAGAGATCAATTGGACTGAGGAAAAGGAGTATGAGTTTGATGGCTTTGAAGAAGTG	GG	O	OHagan2018
GORASP2	0.147389	28.89	Q9H8Y8	NM_001201428.1	AAAATGTTTGGCATGTGCTG	CATTCATGACTGTATCTGCTCCA	105	AAAATGTTTGGCATGTGCTGGAGGTGGAATCAAATTCTCCTGCAGCACTGGCAGGTCTTAGACCACACAGTGATTATATAATTGGAGCAGATACAGTCATGAATG	V	O	Vandesompele 2002
HMBS	0.264599	17.19	P08397	NM_000190.3	CTGAAAGGGCCTTCCTGAG	CCTCCAGTCAGGTACAGTTGC	97	CTGAAAGGGCCTTCCTGAGGCACCTGGAAGGAGGCTGCAGTGTGCCAGTAGCCGTGCATACAGCTATGAAGGATGGGCAACTGTACCTGACTGGAGG	GG	O	OHagan2018
HNRNPK	0.140119	602.84	P04637	NM_001318186.1	GCGCTCGTTTTCTGTCTAGC	CCCAGTGCTGCAGTAGCC	86	GCGCTCGTTTTCTGTCTAGCTCCGACCGGCTGAGGCGGCGCGGCAGCGGAGGGACGGCAGTCTCGCGCGGCTACTGCAGCACTGGG	V	O	Vandesompele 2002
HPRT1	0.314633	64.43	P00492	NM_000194.2	TGACCTTGATTTATTTTGCATACC	CGAGCAAGACGTTCAGTCCT	102	TGACCTTGATTTATTTTGCATACCTAATCATTATGCTGAGGATTTGGAAAGGGTGTTTATTCCTCATGGACTAATTATGGACAGGACTGAACGTCTTGCTCG	GG	O	OHagan2018
IK	0.131384	121.86	Q13123	NM_006083.3	AGCTGACCCAGATCCTTTCA	TCAGCCTCAGGAGGTTTCTT	103	AGCTGACCCAGATCCTTTCATACCTGAGGCAGGGAACCCGTAACAAGAAGCTTAAGAAGAAGGATAAAGGGAAGCTGGAAGAGAAGAAACCTCCTGAGGCTGA	GG	O	OHagan2018
INTS14	0.137591	33.98	Q96SY0	NM_001136043.2	CATGTGCATGGCGAATTT	GACGTTCAAGGCATTCCAAG	62	CATGTGCATGGCGAATTTGGAGGAGCTCCAGAGCACCGATTCCTTGGAATGCCTTGAACGTC	GG	O	OHagan2018
KAT5	0.129398	34.16	Q92993	NM_001206833.1	CAATGTGGCCTGCATCCTA	CCTTCCACTTTGGAGAGTTCAT	96	CAATGTGGCCTGCATCCTAACCCTGCCTCCCTACCAGCGCCGGGGCTACGGCAAGCTGCTGATCGAGTTCAGCTATGAACTCTCCAAAGTGGAAGG	GG	O	OHagan2018
MDH1	0.148908	189.18	P40925	NM_001199111.1	TCAAGGCTCGAAAACTATCCA	CCCATGGACACAAACTCTCC	106	TCAAGGCTCGAAAACTATCCAGTGCCATGTCTGCTGCAAAAGCCATCTGTGACCACGTCAGGGACATCTGGTTTGGAACCCCAGAGGGAGAGTTTGTGTCCATGGG	GG	O	OHagan2018
NACA	0.148765	1196.19	Q13765	NM_001113201.2	TTCCCTTCCTTCAGAAATGC	ACTGTCAGATTCTGTTCCAGACC	109	TTCCCTTCCTTCAGAAATGCCCGGCGAAGCCACAGAAACCGTCCCTGCTACAGAGCAGGAGTTGCCGCAGCCCCAGGCTGAGACAGGGTCTGGAACAGAATCTGACAGT	GG	O	OHagan2018
NXF1	0.118488	48.325	Q9UBU9	NM_001081491.1	AGAAAACTTGAAGAGTCTGGTCTTG	TGTCGGTCTCCAGAGTCGTA	72	AGAAAACTTGAAGAGTCTGGTCTTGCACTTCCTGCAACAGTACTATGCAATTTACGACTCTGGAGACCGACA	GG	O	OHagan2018
PARK7	0.144624	432.025	Q99497	NM_001123377.1	TTCATTTTCAGCCTGGTGTG	GGGATGACCGTCTCCATTT	110	TTCATTTTCAGCCTGGTGTGGGGCTTGTAAACATATAACATAAAAATGGCTTCCAAAAGAGCTCTGGTCATCCTGGCTAAAGGAGCAGAGGAAATGGAGACGGTCATCCC	GG	O	OHagan2018
PCBP1	0.13502	291.24	Q15365	NM_006196.3	TGCCATCTTTAAGGCTTTCG	TTGGTCATGGAGCTGTTGAT	69	TGCCATCTTTAAGGCTTTCGCTATGATCATCGACAAGCTGGAGGAAGATATCAACAGCTCCATGACCAA	GG	O	OHagan2018
PCBP2	0.143037	642.975	Q15366	NM_001098620.2	CACAGCCAGATTTGACCAAG	TCACCTCTGGAGAGCTGGAT	111	CACAGCCAGATTTGACCAAGCTGCACCAGTTGGCAATGCAACAGTCTCATTTTCCCATGACGCATGGCAACACCGGATTCAGTGGCATTGAATCCAGCTCTCCAGAGGTGA	GG	O	OHagan2018
RBM45	0.120739	10.305	Q8IUH3	NM_152945.3	TGTTGTACTTCCATCATGCAAAA	CGATCAGGTTACCAAAACGAC	137	TGTTGTACTTCCATCATGCAAAAAAAAAGCTCCTGCTGAAACTCCTGTGAAAGAAAGACTTTTTATTGTGTTTAATCCTCATCCTTTACCTTTAGACGTATTAGAAGATATATTCTGTCGTTTTGGTAACCTGATCG	GG	O	OHagan2018
RNF123	0.146828	14.515	Q5XPI4	NM_022064.4	CATTGGCATGATCCAAGAGA	CCGGCTGTCCACAAAGTT	67	CATTGGCATGATCCAAGAGATCCAGCAGGCTGCTGAGCGCCTGGAGCGGAACTTTGTGGACAGCCGG	V	O	Vandesompele 2002
RPL13A	0.205728	2254.34	P40429	NM_001270491.1	GATAAGAAACCCTGCGACAAA	AAGCACCAGGACCTGCAC	78	GATAAGAAACCCTGCGACAAAACCTCCTCCTTTTCCAAGCGGCTGCCGAAGATGGCGGAGGTGCAGGTCCTGGTGCTT
RPL32	0.21555	1790.34	P62910	NM_000994.3	AGGGGTTACGACCCATCAG	GACGATCTTGGGCTTCACA	133	AGGGGTTACGACCCATCAGCCCTTGCGCGCCACCGTCCCTTCTCTCTTCCTCGGCGCTGCCTACGGAGGTGGCAGCCATCTCCTTCTCGGCATCATGGCCGCCCTCAGACCCCTTGTGAAGCCCAAGATCGTC	GGC	O	Caracausi2017, OHagan2018
RPL41	0.147115	6118.93	P62945	NM_001035267.1	TCGGCACTTAGCATCATCAC	CTTTCTTCTTTTGCGCTTCAG	127	TCGGCACTTAGCATCATCACAGCAAACTAACTGTAGCCTTTCTCTCTTTCCCTGTAGAAACCTCTGCGCCATGAGAGCCAAGTGGAGGAAGAAGCGAATGCGCAGGCTGAAGCGCAAAAGAAGAAAG	GG	O	OHagan2018
RPRD2	0.14285	19.675	Q5VT52	NM_001297673.1	TTTAACATCAGTCATGAAAAATACTGG	GCCACTGGTGAGGTTGCT	91	TTTAACATCAGTCATGAAAAATACTGGGGTCAGTCCTGCATCAAGACCTTCTCCAGGAACGCCCACCAGCCCCAGCAACCTCACCAGTGGC	V	O	Vandesompele 2002
SDHA	0.289873	86.32	P31040	NM_001294332.1	GCAGACCATCTACGGAGCAG	TCATCAATCCGCACCTTGTA	81	GCAGACCATCTACGGAGCAGAGGCACGGAAGGAGTCACGGGGCGCGCATGCCAGGGAAGACTACAAGGTGCGGATTGATGA	GG	O	OHagan2018
SF3B2	0.114896	180.855	Q13435	NM_006842.2	TCCAGGAGATGCGAGAGG	TCGCATTTTTGACTTCATGG	65	TCCAGGAGATGCGAGAGGCCCTGCAGGAGAAGGAAGAACAGAAGACCATGAAGTCAAAAATGCGA	GG	O	OHagan2018
SLC4A1AP	0.148981	28.775	Q9BWU0	NM_018158.2	GCTTACATTGCCTCTATTTGGTG	AGGGAGTTCTGGACGCTTG	100	GCTTACATTGCCTCTATTTGGTGCCATGAAAGGAGGAAGCAAATTCAAATTAAAAACTGGAACAGTAGGGAAGTTACCCCCCAAGCGTCCAGAACTCCCT	GG	O	OHagan2018
SNW1	0.128554	64.205	Q13573	NM_001318844	CAGTTCGAGCAGCTGACAAAT	AGTTGAATGCCACTCCTTGC	78	CAGTTCGAGCAGCTGACAAATTGGCTCCTGCTCAGTATATCCGATACACACCATCTCAGCAAGGAGTGGCATTCAACT	GG	O	OHagan2018
SRP19	0.14253	50.795	P09132	NM_001204193.1	GGTCCAGCTCAAACAGGAAG	AGGAACCAGAAGTTAGGCTTAGTG	83	GGTCCAGCTCAAACAGGAAGATGGGAGCCTCTGCCTTGTACAGTTCCCATCACATTATACACTAAGCCTAACTTCTGGTTCCT	GG	O	OHagan2018
SUPT7L	0.131537	29.56	O94864	NM_001282729.1	GGTCACCTCCTCTCCCTGAT	AGTCACAGGTTCCCCTTTCC	122	GGTCACCTCCTCTCCCTGATGACCTCCTGCCTTTAGATTGTAAGAATCCCAATGCACCATTCCAGATCCGGCACAGTGACCCAGAGAGTGACTTTTATCGTGGGAAAGGGGAACCTGTGACT	GG	O	OHagan2018
TRNT1	0.148865	20.245	Q96Q11	NM_001302946.1	CAAAAGGCTTGGCTGGAA	TTCTTCTAAACTTGCATTAGCAGGTA	92	CAAAAGGCTTGGCTGGAATATCAGGAGAAAGGATTTGGGTGGAACTGAAAAAAATTCTTGTTGGTTTACCTGCTAATGCAAGTTTAGAAGAA	GG	O	OHagan2018
TXNL1	0.140619	76.16	O43396	NM_004786.2	GATTTCCAGCCAGAGCTGA	CTGGGGCAATCCTCAAAC	94	GATTTCCAGCCAGAGCTGAGCGGCGCGGGCTCCAGACTCGCCGTGGTCAAGTTCACCATGAGAGGGTGTGGGCCATGTTTGAGGATTGCCCCAG	GG	O	OHagan2018
UBE2Q1	0.136705	38.655	Q7Z7E8	NM_017582.6	CCGACCTGTGTAAACTCTATAACCT	GTCTTCCTGTGTGCACTGCT	92	CCGACCTGTGTAAACTCTATAACCTCCCTCAGCATCCAGATGTGGAGATGCTGGATCAACCCTTGCCAGCAGAGCAGTGCACACAGGAAGAC	GG	O	OHagan2018
UBR2	0.135223	11.5	Q8IWV8	NM_001184801.1	CGGTTCAGATATTCACGGTTC	TGCCTTGGCTAGGATTACAGA	82	CGGTTCAGATATTCACGGTTCCTTCACTTTTCTCTATCTCTGCTGGGCGCAGTGGCTCACCTCTGTAATCCTAGCCAAGGCA	GGEL	O	OHagan2018, Eisenberg & Levanon 2013
UXT	0.132957	148.45	Q9UBK9	NM_004182.3	CGTAAGAGCTCTCTCCTCACAGA	TGGGCTTTGATATTCATGGAG	68	CGTAAGAGCTCTCTCCTCACAGAGCTCAGCAACAGCCTCACCAAGGACTCCATGAATATCAAAGCCCA
VPS29	0.147101	86.74	Q9UBQ0	NM_001282150.1	AAACCTTTGCACCAAAGAGAGT	TCACAACTTTCTGTTCTGGATAATTC	113	AAACCTTTGCACCAAAGAGAGTTATGACTATCTCAAGACTCTGGCTGGTGATGTTCATATTGTGAGAGGAGACTTCGATGAGAATCTGAATTATCCAGAACAGAAAGTTGTGA
