## Supplementary material for "The role and robustness of the Gini coefficient as an unbiased tool for the selection of Gini genes for normalising expression profiling data": Table 3

### Sheet: Table 3
	Gene	Gini (HPA Cells)	Gini (CCLE)	Gini (Klijn)	Median (HPA Cells)	Median (CCLE)	Median (Klijn)	RSD (HPA Cells)	RSD (CCLE)	RSD (Klijn)	GeneGini (GG)/GeNorm (V), Eisenberg (EL), Lee (L), Caracausi © /N (Cell Line Data sets)	REF	S/A/O	Protein name	Uniprot ID	Role
	ARF1	0.179001	0.191789	0.175477	316.695	423	517	32.5387	35.8654	35.1748	N	N	O	ADP-ribosylation factor 1	P84077	Essential and ubiquitous GTP-binding protein regulators of vesicular trafficking and actin remodeling.
	CNBP	0.15255	0.199816	0.162558	324.235	602	637.5	28.4689	37.3681	29.4879	N	N	O	Cellular nucleic acid-binding protein	P62633	zinc finger protein, function unclear (Pellizzoni et al 1997), regulates protein translation and transcription (wei 2018)
	DYNLL1	0.174503	0.190259	0.158439	485.97	215.5	224	30.7274	34.5035	28.5038	N	N	O	Dynein light chain 1, cytoplasmic	P63167	component of dyneine involved in intracellular transport and motility
	EDF1	0.162115	0.185963	0.179687	449.415	379	502.5	29.6899	33.8283	34.3012	N	N	O	Endothelial differentiation-related factor 1	O60869	modulates transcription of genes involved in endothelial differentiation, also acts as a transcriptional coactivator (Cazzaniga 2018)
	EIF4H	0.153018	0.183819	0.17005	294.21	553.5	673	27.9124	33.2672	30.6423	N	N	O	Eukaryotic translation initiation factor 4H	Q15056	translation initiation factor
	HNRNPC	0.180987	0.193274	0.166135	800.615	314.5	409.5	32.9603	34.4053	29.9713	N	N	O	Heterogeneous nuclear ribonucleoproteins C1/C2	P07910	RNA binding protein involved in regulation of RNA splicing, export, expression, stability, and translation.
	HNRNPK	0.140259	0.165578	0.118651	603.32	548	625.5	25.1917	29.598	21.3549	GG	OHagan2018	O	Heterogeneous nuclear ribonucleoprotein K	P61978	regulation of RNA transcription and translation, splicing, nuclear export, and decay
	PCBP1	0.135623	0.199379	0.159287	291.4	336	452	24.52	36.2291	29.0135	GG	OHagan2018	O	Poly(rC)-binding protein 1	Q15365	Regulation of mRNA transcription, translation and stability
	PFDN5	0.168078	0.197879	0.189897	451.195	158	152.5	31.6023	41.2997	35.6929	N	N	O	Prefoldin subunit 5	Q99471	molecular protein folding cytosolic chaperone. Prevents misfolding of newly synthesised nascent polypeptides
	SF3B1	0.164705	0.185636	0.148529	179.255	143	164	29.2573	33.8941	27.0095	N	N	O	Splicing factor 3B subunit 1	O75533	essential RNA-protein complex involved in pre-mRNA splicing
	SLC25A3	0.1707	0.179856	0.158281	471.205	154	193	30.1949	32.8649	28.3861	C	Caracausi2017	S	Phosphate carrier protein, mitochondrial	Q00325	phosphate transport from cyto to mito, with protons.
	SRP14	0.169592	0.190684	0.167986	224.37	296	347.5	30.3613	34.7695	30.6235	N	N	O	Signal recognition particle 14 kDa protein	P37108	Signal-recognition-particle assembly has a crucial role in targeting secretory proteins to the rough endoplasmic reticulum membrane. Reqired for elongation arrest by binding with SRP9 to the Alu domain.
	SRSF3	0.193864	0.189183	0.154752	260.325	164	207	35.1706	33.9748	28.5958	N	N	O	Serine/arginine-rich splicing factor 3	P84103	splicing factor that promotes exon inclusion during alternative splicing. Regulatory roles in RNA metabolism and functions such as mRNA splicing and 3'end processing. Essential for embryo devlopment
