## Supplementary material for "The role and robustness of the Gini coefficient as an unbiased tool for the selection of Gini genes for normalising expression profiling data": Table 4

### Sheet: 15_Tissue_Genes_stats_and_info
Gene	Gini	Gini	Gini	Gini	Median	Median	Median	Median	% RSD	% RSD	% RSD	% RSD	Protein name	UniProt ID	Function (UniProt)
	(HPA Tissue)	(GTEx )	(PCAWG )	(HBM Tissue)	(HPA Tissue)	(GTEx )	(PCAWG )	(HBM Tissue)	(HPA Tissue)	(GTEx )	(PCAWG )	(HBM Tissue)
CHCHD4	0.19	0.14	0.19	0.19	13.08	17	20	25.69	36.11	27.26	40.35	35.44	Mitochondrial intermembrane space import and assembly protein 40	Q8N4Q1	Functions as a chaperone and catalyses formation of disulfide bonds in substrate proteins such as COX17, COX19 and MICU1. Required for import of small cysteine-containin proteins in the mitochondrial intermembrane space.
COPS5	0.17	0.17	0.2	0.17	45.27	19	20	20	32.46	30.76	43.24	33.27	COP9 signalosome complex subunit 5 (SGN5)	Q92905	Probable protease subunit of the COP9 signalosome complex (CSN), a complex involved in various cellular and developmental processes. The CSN complex is an essential regulator of the ubiquitin (Ubl) conjugation pathway by mediating the deneddylation of the cullin subunits of the SCF-type E3 ligase complexes, leading to decrease the Ubl ligase activity of SCF-type complexes such as SCF, CSA or DDB2…
COX4I1	0.17	0.12	0.18	0.16	447.69	123	144	94.13	33.09	22.96	37.11	28.92	Cytochrome c oxidase subunit 4 isoform 1, mitochondrial	P13073	This protein is one of the nuclear-coded polypeptide chains of cytochrome c oxidase, the terminal oxidase in mitochondrial electron transport.
IDH3G	0.16	0.18	0.17	0.18	44.67	56	60	34.75	28.6	31.58	33.02	32.45	Isocitrate dehydrogenase [NAD] subunit gamma, mitochondrial	P51553	Regulatory subunit which plays a role in the allosteric regulation of the enzyme catalyzing the decarboxylation of isocitrate (ICT) into alpha-ketoglutarate. The heterodimer composed of the alpha (IDH3A) and beta (IDH3B) subunits and the heterodimer composed of the alpha (IDH3A) and gamma (IDH3G) subunits, have considerable basal activity but the full activity of the heterotetramer (containing tw…
MAP2K2	0.2	0.17	0.18	0.17	60.91	55	58.5	30.75	36.87	31.05	34.07	31.65	Dual specificity mitogen-activated protein kinase kinase 2 (MAP kinase kinase 2) (MAPKK 2) (EC 2.7.12.2)	P36507	Catalyzes the concomitant phosphorylation of a threonine and a tyrosine residue in a Thr-Glu-Tyr sequence located in MAP kinases. Activates the ERK1 and ERK2 MAP kinases (By similarity).
MTIF3	0.18	0.17	0.19	0.19	45.15	51	55	72.63	33.81	30.61	37.88	37.82	Translation initiation factor IF-3, mitochondrial (IF-3(Mt))	Q9H2K0	IF-3 binds to the 28S ribosomal subunit and shifts the equilibrum between 55S ribosomes and their 39S and 28S subunits in favor of the free subunits, thus enhancing the availability of 28S subunits on which protein synthesis initiation begins.
MTRF1L	0.17	0.19	0.19	0.14	7.86	11	17	17	31.84	33.29	34.42	28.57	Peptide chain release factor 1-like, mitochondrial	Q9UGC7	Mitochondrial peptide chain release factor that directs the termination of translation in response to the peptide chain termination codons UAA and UAG.
NDUFB8	0.16	0.16	0.18	0.19	143.5	39	37.5	56.63	30.35	28.76	33.91	35.07	NADH dehydrogenase [ubiquinone] 1 beta subcomplex subunit 8, mitochondrial	O95169	Accessory subunit of the mitochondrial membrane respiratory chain NADH dehydrogenase (Complex I), that is believed not to be involved in catalysis. Complex I functions in the transfer of electrons from NADH to the respiratory chain. The immediate electron acceptor for the enzyme is believed to be ubiquinone.
NMT1	0.2	0.2	0.18	0.16	29.71	46	51.5	39.94	36.83	35.09	34.69	29.15	Glycylpeptide N-tetradecanoyltransferase 1 (EC 2.3.1.97)	P30419	Enzyme catalysing transfer of myristate from CoA to proteins. Required for full expression of the biological activiteies of several N-myristoylated proteins, including the alpha subunit of the signal-transducing guanine nucleotide-binding protein (G protein) GO (GNAO1; MIM 139311)
PPID	0.16	0.17	0.17	0.19	31.11	29	32.5	44.75	29.02	32.72	34.11	33.73	Peptidyl-prolyl cis-trans isomerase D (PPIase D) (EC 5.2.1.8)	Q08752	catalyze the cis-trans isomerization of proline imidic peptide bonds in oligopeptides and accelerate the folding of proteins. This protein has been shown to possess PPIase activity and, similar to other family members, can bind to the immunosuppressant cyclosporin A.
RTCA	0.17	0.18	0.2	0.18	26.5	24	27	33.69	30.67	35.82	42.89	33.68	RNA 3'-terminal phosphate cyclase (RNA cyclase)	O00442	Catalyzes the conversion of 3'-phosphate to a 2',3'-cyclic phosphodiester at the end of RNA. The mechanism of action of the enzyme occurs in 3 steps: (A) adenylation of the enzyme by ATP; (B) transfer of adenylate to an RNA-N3'P to produce RNA-N3'PP5'A; (C) and attack of the adjacent 2'-hydroxyl on the 3'-phosphorus in the diester linkage to produce the cyclic end product. The biological role of …
SELENOK	0.19	0.16	0.18	0.18	31.07	49	49	80.94	36.89	30.39	38.19	33.31	Selenoprotein K (SelK)	Q9Y6D0	Required for Ca2+ flux in immune cells and plays a role in T-cell proliferation and in T-cell and neutrophil migration (By similarity). Involved in endoplasmic reticulum-associated degradation (ERAD) of soluble glycosylated proteins (PubMed:22016385). Required for palmitoylation and cell surface expression of CD36 and involved in macrophage uptake of low-density lipoprotein and in foam cell forma…
SMG5	0.19	0.16	0.19	0.18	34.89	63	64	34.13	35.95	27.52	44.99	34.09	Protein SMG5 (EST1-like protein B)	Q9UPR3	Plays a role in nonsense-mediated mRNA decay. Does not have RNase activity by itself. Promotes dephosphorylation of UPF1. Together with SMG7 is thought to provide a link to the mRNA degradation machinery involving exonucleolytic pathways, and to serve as an adapter for UPF1 to protein phosphatase 2A (PP2A), thereby triggering UPF1 dephosphorylation. Necessary for TERT activity.
SNX3	0.17	0.18	0.19	0.18	169.22	190	208.5	327.06	30.77	31.22	39.21	33.13	Sorting nexin-3 (Protein SDP3)	O60493	Phosphoinositide-binding protein required for multivesicular body formation. Specifically binds phosphatidylinositol 3-phosphate (PtdIns(P3)). Also can bind phosphatidylinositol 4-phosphate (PtdIns(P4)), phosphatidylinositol 5-phosphate (PtdIns(P5)) and phosphatidylinositol 3,5-biphosphate (PtdIns(3,5)P2) (By similarity). Plays a role in protein transport between cellular compartments. Together w…
SURF1	0.18	0.15	0.2	0.17	18.3	47	57.5	45.69	34.94	26.2	38.25	32.15	Surfeit locus protein 1	Q15526	Component of the MITRAC (mitochondrial translation regulation assembly intermediate of cytochrome c oxidase complex) complex, that regulates cytochrome c oxidase assembly.
