## Supplementary material for "The role and robustness of the Gini coefficient as an unbiased tool for the selection of Gini genes for normalising expression profiling data": Table 5

### Sheet: Sheet1
Cell line	Tissue	Disease	Morphology	Growth mode	Media
K562	Blood	Chronic Myeloid Leukemia	Lymphoblast	Suspension	RPMI-1640
HEK293	Kidney	Immortalized cell line obtained by tranfecting sheared adenivirus 5 DNA	Epithelial	Adherent	DMEM
Panc1	Pancreas	Pancreatic carcinoma of ductal origin	Epithelial	Adherent	DMEM
SH-SY5Y	Neuroblastoma	metastasis	Neuroblast	Adherent	DMEM
T24	Bladder	bladder carcinoma	Epthelial	Adherent	McCoys 5A
J82	Bladder	Transitional cell carcinoma	Epthelial	Adherent	EMEM
RT-112	Bladder	Carcinoma	Epthelial	Adherent	RPMI-1640
5637	Bladder	Grade II carcinoma	Epthelial	Adherent	RPMI-1640
PC3	Prostate	Grade IV adenocarcinoma	Epthelial	Adherent	Ham's F12
PNT2	Prostate	Immortalized with SV40	Epthelial	Adherent	RPMI-1640
