## Supplementary material for "The role and robustness of the Gini coefficient as an unbiased tool for the selection of Gini genes for normalising expression profiling data": Table 6

### Sheet: Sheet1
Gene Name	Uniprot	Gini (HPA Cell Lines)	GeneGini (GG)/GeNorm (V), Eisenberg & Levanon (EL), Lee (L), Caracausi (C), Zhang & Kriegova (ZK)	S/A/O	REF
ACTB	P60709	0.260911	V	O	Vandesompele 2002
B2M	P61769	0.43832	V	O	Vandesompele 2002
BTF3	P20290	0.148691	GG	O	OHagan2018
C2orf49	Q9I8G4	0.135476	GG	O	OHagan2018
CHTOP	Q9Y3Y2	0.140853	GG	O	OHagan2018
CLINT1	Q14677	0.13775	GG	O	OHagan2018
CNOT2	Q9NZN8	0.136348	GG	O	OHagan2018
CNOT4	O95628	0.128867	GG	O	OHagan2018
GAPDH	P04406	0.265272	V	O	Vandesompele 2002
GGNBP2	Q5SV77	0.147456	GG	O	OHagan2018
GORASP2	Q9H8Y8	0.147389	GG	O	OHagan2018
HMBS	P08397	0.264599	V	O	Vandesompele 2002
HNRNPK	P04637	0.140119	GG	O	OHagan2018
HPRT1	P00492	0.314633	V	O	Vandesompele 2002
IK	Q13123	0.131384	GG	O	OHagan2018
INTS14	Q96SY0	0.137591	GG	O	OHagan2018
KAT5	Q92993	0.129398	GG	O	OHagan2018
MDH1	P40925	0.148908	GG	O	OHagan2018
NACA	Q13765	0.148765	GG	O	OHagan2018
NXF1	Q9UBU9	0.118488	GG	O	OHagan2018
PARK7	Q99497	0.144624	GG	O	OHagan2018
PCBP1	Q15365	0.13502	GG	O	OHagan2018
PCBP2	Q15366	0.143037	GG	O	OHagan2018
RBM45	Q8IUH3	0.120739	GG	O	OHagan2018
RNF123	Q5XPI4	0.146828	GG	O	OHagan2018
RPL13A	P40429	0.205728	V	O	Vandesompele 2002
RPL32	P62910	0.21555	ZK	O	Zhang 2005, Kriegova 2008
RPL41	P62945	0.147115	GGC	O	Caracausi2017, OHagan2018
RPRD2	Q5VT52	0.14285	GG	O	OHagan2018
SDHA	P31040	0.289873	V	O	Vandesompele 2002
SF3B2	Q13435	0.114896	GG	O	OHagan2018
SNW1	Q13573	0.128554	GG	O	OHagan2018
SRP19	P09132	0.14253	GG	O	OHagan2018
SUPT7L	O94864	0.131537	GG	O	OHagan2018
TRNT1	Q96Q11	0.148865	GG	O	OHagan2018
TXNL1	O43396	0.140619	GG	O	OHagan2018
UBE2Q1	Q7Z7E8	0.136705	GG	O	OHagan2018
UBR2	Q8IWV8	0.135223	GG	O	OHagan2018
UXT	Q9UBK9	0.132957	GG	O	OHagan2018
VPS29	Q9UBQ0	0.147101	GGEL	O	OHagan2018, Eisenberg & Levanon 2013
